# Direct RNA targeted transcriptomic profiling in tissue using Hybridization-based RNA In Situ Sequencing (HybRISS)

**DOI:** 10.1101/2020.12.02.408781

**Authors:** Hower Lee, Sergio Marco Salas, Daniel Gyllborg, Mats Nilsson

## Abstract

Highly multiplexed spatial mapping of multiple transcripts within tissues allows for investigation of the transcriptomic and cellular diversity of mammalian organs previously unseen. Here we explore the possibilities of a direct RNA (dRNA) detection approach incorporating the use of padlock probes and rolling circle amplification in combination with hybridization-based *in situ* sequencing (HybISS) chemistry. We benchmark a dRNA targeting kit that circumvents the standard reverse transcription limiting, cDNA-based *in situ* sequencing (ISS). We found a five-fold increase in transcript detection efficiency when compared to cDNA-based ISS and also validated its multiplexing capability by targeting a curated panel of 50 genes from previous publications on mouse brain sections, leading to additional data interpretation such as *de novo* cell typing. With this increased efficiency, we maintain specificity, multiplexing capabilities and ease of implementation. Overall, the dRNA chemistry shows significant improvements in target detection efficiency, closing the gap between the gold standard of fluorescent *in situ* hybridization (FISH) based technologies and opens up possibilities to explore new biological questions previously not possible with cDNA-based ISS, nor with FISH.
