## Supplemental_Table_1 for "Direct RNA targeted transcriptomic profiling in tissue using Hybridization-based RNA In Situ Sequencing (HybRISS)"

### Sheet: PLP
Gene	Probe_name	ref_transcript	exon_target	Target_Sequence	PLP_Sequence	ID_sequence	BridgeProbe_ID
Gad2	Gad2_01	NM_008078.2	exon1	NA	NA	AGGTTCATACAACGTCAGAC	BpID_0246
Gad2	Gad2_02	NM_008078.2	exon1	NA	NA	AGGTTCATACAACGTCAGAC	BpID_0246
Gad2	Gad2_03	NM_008078.2	exon16	NA	NA	AGGTTCATACAACGTCAGAC	BpID_0246
Gad2	Gad2_04	NM_008078.2	exon16	NA	NA	AGGTTCATACAACGTCAGAC	BpID_0246
Gad2	Gad2_05	NM_008078.2	exon16	NA	NA	AGGTTCATACAACGTCAGAC	BpID_0246
Slc32a1	Slc32a1_01	NM_009508.2	exon1	NA	NA	TAGTCGTGAGATAGCGATTC	BpID_0205
Slc32a1	Slc32a1_02	NM_009508.2	exon1	NA	NA	TAGTCGTGAGATAGCGATTC	BpID_0205
Slc32a1	Slc32a1_03	NM_009508.2	exon2	NA	NA	TAGTCGTGAGATAGCGATTC	BpID_0205
Slc32a1	Slc32a1_04	NM_009508.2	exon2	NA	NA	TAGTCGTGAGATAGCGATTC	BpID_0205
Slc32a1	Slc32a1_05	NM_009508.2	exon2	NA	NA	TAGTCGTGAGATAGCGATTC	BpID_0205
Crhbp	Crhbp_11	NM_198408.3	exon1-2	NA	NA	TCTGTCGTACTGCTATCAGG	BpID_0206
Crhbp	Crhbp_12	NM_198408.3	exon7	NA	NA	TCTGTCGTACTGCTATCAGG	BpID_0206
Crhbp	Crhbp_13	NM_198408.3	exon7	NA	NA	TCTGTCGTACTGCTATCAGG	BpID_0206
Crhbp	Crhbp_14	NM_198408.3	exon7	NA	NA	TCTGTCGTACTGCTATCAGG	BpID_0206
Crhbp	Crhbp_15	NM_198408.3	exon7	NA	NA	TCTGTCGTACTGCTATCAGG	BpID_0206
Pthlh	Pthlh_01	NM_008970.4	exon1	NA	NA	AAGTTCGCAAACGTGTAGAC	BpID_0207
Pthlh	Pthlh_02	NM_008970.4	exon1	NA	NA	AAGTTCGCAAACGTGTAGAC	BpID_0207
Pthlh	Pthlh_03	NM_008970.4	exon1	NA	NA	AAGTTCGCAAACGTGTAGAC	BpID_0207
Pthlh	Pthlh_04	NM_008970.4	exon1-2	NA	NA	AAGTTCGCAAACGTGTAGAC	BpID_0207
Pthlh	Pthlh_05	NM_008970.4	exon4	NA	NA	AAGTTCGCAAACGTGTAGAC	BpID_0207
Crh	Crh_21	NM_205769.3	exon1	NA	NA	AGGTCATGCAAGTAACGATC	BpID_0210
Crh	Crh_22	NM_205769.3	exon1-2	NA	NA	AGGTCATGCAAGTAACGATC	BpID_0210
Crh	Crh_23	NM_205769.3	exon2	NA	NA	AGGTCATGCAAGTAACGATC	BpID_0210
Crh	Crh_24	NM_205769.3	exon2	NA	NA	AGGTCATGCAAGTAACGATC	BpID_0210
Crh	Crh_25	NM_205769.3	exon2	NA	NA	AGGTCATGCAAGTAACGATC	BpID_0210
Tbr1	Tbr1_01	NM_009322.3	exon6	NA	NA	ATCTCGACACAAGCTAATCG	BpID_0212
Tbr1	Tbr1_02	NM_009322.3	exon6	NA	NA	ATCTCGACACAAGCTAATCG	BpID_0212
Tbr1	Tbr1_03	NM_009322.3	exon6	NA	NA	ATCTCGACACAAGCTAATCG	BpID_0212
Tbr1	Tbr1_04	NM_009322.3	exon6	NA	NA	ATCTCGACACAAGCTAATCG	BpID_0212
Tbr1	Tbr1_05	NM_009322.3	exon6	NA	NA	ATCTCGACACAAGCTAATCG	BpID_0212
Serpinf1	Serpinf1_01	NM_011340.3	exon1-2	NA	NA	GTGTTTATACGTTGAGCACG	BpID_0219
Serpinf1	Serpinf1_02	NM_011340.3	exon5	NA	NA	GTGTTTATACGTTGAGCACG	BpID_0219
Serpinf1	Serpinf1_03	NM_011340.3	exon6	NA	NA	GTGTTTATACGTTGAGCACG	BpID_0219
Serpinf1	Serpinf1_04	NM_011340.3	exon8	NA	NA	GTGTTTATACGTTGAGCACG	BpID_0219
Serpinf1	Serpinf1_05	NM_011340.3	exon8	NA	NA	GTGTTTATACGTTGAGCACG	BpID_0219
Sox10	Sox10_01	NM_011437.1	exon4	NA	NA	GCGTTTAATGTGAGCTACGA	BpID_0218
Sox10	Sox10_02	NM_011437.1	exon4	NA	NA	GCGTTTAATGTGAGCTACGA	BpID_0218
Sox10	Sox10_03	NM_011437.1	exon4	NA	NA	GCGTTTAATGTGAGCTACGA	BpID_0218
Sox10	Sox10_04	NM_011437.1	exon4	NA	NA	GCGTTTAATGTGAGCTACGA	BpID_0218
Sox10	Sox10_05	NM_011437.1	exon4	NA	NA	GCGTTTAATGTGAGCTACGA	BpID_0218
Anln	Anln_01	NM_028390.3	exon4	NA	NA	GTGTTTGACTAGCGTCTACC	BpID_0220
Anln	Anln_02	NM_028390.3	exon10	NA	NA	GTGTTTGACTAGCGTCTACC	BpID_0220
Anln	Anln_03	NM_028390.3	exon15-16	NA	NA	GTGTTTGACTAGCGTCTACC	BpID_0220
Anln	Anln_04	NM_028390.3	exon20	NA	NA	GTGTTTGACTAGCGTCTACC	BpID_0220
Anln	Anln_05	NM_028390.3	exon24	NA	NA	GTGTTTGACTAGCGTCTACC	BpID_0220
Hexb	Hexb_01	NM_010422.2	exon1	NA	NA	AGGTCTTGACAATAAGGACG	BpID_0229
Hexb	Hexb_02	NM_010422.2	exon1	NA	NA	AGGTCTTGACAATAAGGACG	BpID_0229
Hexb	Hexb_03	NM_010422.2	exon2	NA	NA	AGGTCTTGACAATAAGGACG	BpID_0229
Hexb	Hexb_04	NM_010422.2	exon2-3	NA	NA	AGGTCTTGACAATAAGGACG	BpID_0229
Hexb	Hexb_05	NM_010422.2	exon11	NA	NA	AGGTCTTGACAATAAGGACG	BpID_0229
Mrc1	Mrc1_01	NM_008625.2	exon6-7	NA	NA	GAGACATTAGAGATACGCCT	BpID_0253
Mrc1	Mrc1_02	NM_008625.2	exon9	NA	NA	GAGACATTAGAGATACGCCT	BpID_0253
Mrc1	Mrc1_03	NM_008625.2	exon24	NA	NA	GAGACATTAGAGATACGCCT	BpID_0253
Mrc1	Mrc1_04	NM_008625.2	exon25	NA	NA	GAGACATTAGAGATACGCCT	BpID_0253
Mrc1	Mrc1_05	NM_008625.2	exon30	NA	NA	GAGACATTAGAGATACGCCT	BpID_0253
Vtn	Vtn_01	NM_011707.2	exon2	NA	NA	ATCTCTACAACCGCTATGAG	BpID_0230
Vtn	Vtn_02	NM_011707.2	exon3	NA	NA	ATCTCTACAACCGCTATGAG	BpID_0230
Vtn	Vtn_03	NM_011707.2	exon3	NA	NA	ATCTCTACAACCGCTATGAG	BpID_0230
Vtn	Vtn_04	NM_011707.2	exon6-7	NA	NA	ATCTCTACAACCGCTATGAG	BpID_0230
Vtn	Vtn_05	NM_011707.2	exon8	NA	NA	ATCTCTACAACCGCTATGAG	BpID_0230
Apln	Apln_01	NM_013912.4	exon2	NA	NA	GTTAATTCATCTAGCGCGAC	BpID_0221
Apln	Apln_02	NM_013912.4	exon3	NA	NA	GTTAATTCATCTAGCGCGAC	BpID_0221
Apln	Apln_03	NM_013912.4	exon3	NA	NA	GTTAATTCATCTAGCGCGAC	BpID_0221
Apln	Apln_04	NM_013912.4	exon3	NA	NA	GTTAATTCATCTAGCGCGAC	BpID_0221
Apln	Apln_05	NM_013912.4	exon3	NA	NA	GTTAATTCATCTAGCGCGAC	BpID_0221
Acta2	Acta2_01	NM_007392.3	exon1	NA	NA	CGAGCAATACATACATCTGC	BpID_0235
Acta2	Acta2_02	NM_007392.3	exon9	NA	NA	CGAGCAATACATACATCTGC	BpID_0235
Acta2	Acta2_03	NM_007392.3	exon9	NA	NA	CGAGCAATACATACATCTGC	BpID_0235
Acta2	Acta2_04	NM_007392.3	exon9	NA	NA	CGAGCAATACATACATCTGC	BpID_0235
Acta2	Acta2_05	NM_007392.3	exon9	NA	NA	CGAGCAATACATACATCTGC	BpID_0235
Ttr	Ttr_01	NM_013697.5	exon1	NA	NA	TCTTAGGTACTTGCAGTGAC	BpID_0242
Ttr	Ttr_02	NM_013697.5	exon1	NA	NA	TCTTAGGTACTTGCAGTGAC	BpID_0242
Ttr	Ttr_03	NM_013697.5	exon4	NA	NA	TCTTAGGTACTTGCAGTGAC	BpID_0242
Ttr	Ttr_04	NM_013697.5	exon4	NA	NA	TCTTAGGTACTTGCAGTGAC	BpID_0242
Ttr	Ttr_05	NM_013697.5	exon4	NA	NA	TCTTAGGTACTTGCAGTGAC	BpID_0242
Foxj1	Foxj1_01	NM_008240.3	exon3	NA	NA	ATCTGACTAACGATGATGCC	BpID_0231
Foxj1	Foxj1_02	NM_008240.3	exon3	NA	NA	ATCTGACTAACGATGATGCC	BpID_0231
Foxj1	Foxj1_03	NM_008240.3	exon3	NA	NA	ATCTGACTAACGATGATGCC	BpID_0231
Foxj1	Foxj1_04	NM_008240.3	exon3	NA	NA	ATCTGACTAACGATGATGCC	BpID_0231
Foxj1	Foxj1_05	NM_008240.3	exon3	NA	NA	ATCTGACTAACGATGATGCC	BpID_0231
Pcp4	Pcp4_01	NM_008791.3	exon1	NA	NA	TCTTATGAGATGTAGCTCGC	BpID_0243
Pcp4	Pcp4_02	NM_008791.3	exon1	NA	NA	TCTTATGAGATGTAGCTCGC	BpID_0243
Pcp4	Pcp4_03	NM_008791.3	exon3	NA	NA	TCTTATGAGATGTAGCTCGC	BpID_0243
Pcp4	Pcp4_04	NM_008791.3	exon3	NA	NA	TCTTATGAGATGTAGCTCGC	BpID_0243
Pcp4	Pcp4_05	NM_008791.3	exon3	NA	NA	TCTTATGAGATGTAGCTCGC	BpID_0243
Rgs4	Rgs4_01	NM_009062.3	exon5	NA	NA	TCTTCGATATGATAGCGTCG	BpID_0257
Rgs4	Rgs4_02	NM_009062.3	exon5	NA	NA	TCTTCGATATGATAGCGTCG	BpID_0257
Rgs4	Rgs4_03	NM_009062.3	exon5	NA	NA	TCTTCGATATGATAGCGTCG	BpID_0257
Rgs4	Rgs4_04	NM_009062.3	exon5	NA	NA	TCTTCGATATGATAGCGTCG	BpID_0257
Rgs4	Rgs4_05	NM_009062.3	exon5	NA	NA	TCTTCGATATGATAGCGTCG	BpID_0257
Slc6a1	Slc6a1_11	NM_178703.4	exon3	NA	NA	GCTACCACCTACGTGTATAT	BpID_0238
Slc6a1	Slc6a1_12	NM_178703.4	exon11	NA	NA	GCTACCACCTACGTGTATAT	BpID_0238
Slc6a1	Slc6a1_13	NM_178703.4	exon16	NA	NA	GCTACCACCTACGTGTATAT	BpID_0238
Slc6a1	Slc6a1_14	NM_178703.4	exon16	NA	NA	GCTACCACCTACGTGTATAT	BpID_0238
Slc6a1	Slc6a1_15	NM_178703.4	exon16	NA	NA	GCTACCACCTACGTGTATAT	BpID_0238
Enc1	Enc1_01	NM_007930.4	exon1	NA	NA	GCTACTTACGACTCCGAGAT	BpID_0254
Enc1	Enc1_02	NM_007930.4	exon1	NA	NA	GCTACTTACGACTCCGAGAT	BpID_0254
Enc1	Enc1_03	NM_007930.4	exon3	NA	NA	GCTACTTACGACTCCGAGAT	BpID_0254
Enc1	Enc1_04	NM_007930.4	exon3	NA	NA	GCTACTTACGACTCCGAGAT	BpID_0254
Enc1	Enc1_05	NM_007930.4	exon3	NA	NA	GCTACTTACGACTCCGAGAT	BpID_0254
Cnr1	Cnr1_01	NM_001355020.2	exon2	NA	NA	ACGTCTGAACACTCATTACG	BpID_0208
Cnr1	Cnr1_02	NM_001355020.2	exon2	NA	NA	ACGTCTGAACACTCATTACG	BpID_0208
Cnr1	Cnr1_03	NM_001355020.2	exon2	NA	NA	ACGTCTGAACACTCATTACG	BpID_0208
Cnr1	Cnr1_04	NM_001355020.2	exon2	NA	NA	ACGTCTGAACACTCATTACG	BpID_0208
Cnr1	Cnr1_05	NM_001355020.2	exon2	NA	NA	ACGTCTGAACACTCATTACG	BpID_0208
Vip	Vip_01	NM_011702.3	exon1	NA	NA	CGTCAGAGACACTGGAATAG	BpID_0252
Vip	Vip_02	NM_011702.3	exon1	NA	NA	CGTCAGAGACACTGGAATAG	BpID_0252
Vip	Vip_03	NM_011702.3	exon4	NA	NA	CGTCAGAGACACTGGAATAG	BpID_0252
Vip	Vip_04	NM_011702.3	exon4-5	NA	NA	CGTCAGAGACACTGGAATAG	BpID_0252
Vip	Vip_05	NM_011702.3	exon7	NA	NA	CGTCAGAGACACTGGAATAG	BpID_0252
Cpne5	Cpne5_11	NM_153166.2	exon21	NA	NA	AGGTCATAACAGTTGAGACG	BpID_0209
Cpne5	Cpne5_12	NM_153166.2	exon21	NA	NA	AGGTCATAACAGTTGAGACG	BpID_0209
Cpne5	Cpne5_13	NM_153166.2	exon21	NA	NA	AGGTCATAACAGTTGAGACG	BpID_0209
Cpne5	Cpne5_14	NM_153166.2	exon21	NA	NA	AGGTCATAACAGTTGAGACG	BpID_0209
Cpne5	Cpne5_15	NM_153166.2	exon21	NA	NA	AGGTCATAACAGTTGAGACG	BpID_0209
Kcnip2	Kcnip2_11	NM_145704.2	exon5	NA	NA	ATCTCCATAACCGTGATCGA	BpID_0211
Kcnip2	Kcnip2_12	NM_145704.2	exon8	NA	NA	ATCTCCATAACCGTGATCGA	BpID_0211
Kcnip2	Kcnip2_13	NM_145704.2	exon8	NA	NA	ATCTCCATAACCGTGATCGA	BpID_0211
Kcnip2	Kcnip2_14	NM_145704.2	exon8	NA	NA	ATCTCCATAACCGTGATCGA	BpID_0211
Kcnip2	Kcnip2_15	NM_145704.2	exon8	NA	NA	ATCTCCATAACCGTGATCGA	BpID_0211
Rorb	Rorb_01	NM_001043354.2	exon10	NA	NA	GCGTTTCTAATGTCCACTAC	BpID_0237
Rorb	Rorb_02	NM_001043354.2	exon10	NA	NA	GCGTTTCTAATGTCCACTAC	BpID_0237
Rorb	Rorb_03	NM_001043354.2	exon10	NA	NA	GCGTTTCTAATGTCCACTAC	BpID_0237
Rorb	Rorb_04	NM_001043354.2	exon10	NA	NA	GCGTTTCTAATGTCCACTAC	BpID_0237
Rorb	Rorb_05	NM_001043354.2	exon10	NA	NA	GCGTTTCTAATGTCCACTAC	BpID_0237
Aldoc	Aldoc_01	NM_001303423.1	exon5	NA	NA	CAGGTGCTAAGACTCTGTAA	BpID_0214
Aldoc	Aldoc_02	NM_001303423.1	exon9	NA	NA	CAGGTGCTAAGACTCTGTAA	BpID_0214
Aldoc	Aldoc_03	NM_001303423.1	exon9	NA	NA	CAGGTGCTAAGACTCTGTAA	BpID_0214
Aldoc	Aldoc_04	NM_001303423.1	exon9	NA	NA	CAGGTGCTAAGACTCTGTAA	BpID_0214
Aldoc	Aldoc_05	NM_001303423.1	exon9	NA	NA	CAGGTGCTAAGACTCTGTAA	BpID_0214
Mfge8	Mfge8_01	NM_001045489.1	exon1	NA	NA	TAGTTATACTGTACGTGGCC	BpID_0241
Mfge8	Mfge8_02	NM_001045489.1	exon1-2	NA	NA	TAGTTATACTGTACGTGGCC	BpID_0241
Mfge8	Mfge8_03	NM_001045489.1	exon4-5	NA	NA	TAGTTATACTGTACGTGGCC	BpID_0241
Mfge8	Mfge8_04	NM_001045489.1	exon6	NA	NA	TAGTTATACTGTACGTGGCC	BpID_0241
Mfge8	Mfge8_05	NM_001045489.1	exon9	NA	NA	TAGTTATACTGTACGTGGCC	BpID_0241
Plp1	Plp1_01	NM_001359119.1	exon9	NA	NA	CGTCAAGTATCTCACACGAG	BpID_0216
Plp1	Plp1_02	NM_001359119.1	exon9	NA	NA	CGTCAAGTATCTCACACGAG	BpID_0216
Plp1	Plp1_03	NM_001359119.1	exon9	NA	NA	CGTCAAGTATCTCACACGAG	BpID_0216
Plp1	Plp1_04	NM_001359119.1	exon9	NA	NA	CGTCAAGTATCTCACACGAG	BpID_0216
Plp1	Plp1_05	NM_001359119.1	exon9	NA	NA	CGTCAAGTATCTCACACGAG	BpID_0216
Pdgfra	Pdgfra_01	NR_144636.1	exon3	NA	NA	GACTTATACGTCATGCGACC	BpID_0217
Pdgfra	Pdgfra_02	NR_144636.1	exon4	NA	NA	GACTTATACGTCATGCGACC	BpID_0217
Pdgfra	Pdgfra_03	NR_144636.1	exon4-5	NA	NA	GACTTATACGTCATGCGACC	BpID_0217
Pdgfra	Pdgfra_04	NR_144636.1	exon7	NA	NA	GACTTATACGTCATGCGACC	BpID_0217
Pdgfra	Pdgfra_05	NR_144636.1	exon9	NA	NA	GACTTATACGTCATGCGACC	BpID_0217
Itpr2	Itpr2_01	NM_010586.2	exon37	NA	NA	CAGTCAACGTAGTCTAACGC	BpID_0249
Itpr2	Itpr2_02	NM_010586.2	exon39	NA	NA	CAGTCAACGTAGTCTAACGC	BpID_0249
Itpr2	Itpr2_03	NM_010586.2	exon56	NA	NA	CAGTCAACGTAGTCTAACGC	BpID_0249
Itpr2	Itpr2_04	NM_010586.2	exon56	NA	NA	CAGTCAACGTAGTCTAACGC	BpID_0249
Itpr2	Itpr2_05	NM_010586.2	exon56	NA	NA	CAGTCAACGTAGTCTAACGC	BpID_0249
Ctps	Ctps_01	NM_016748.2	exon18-19	NA	NA	AGGTCGTTAAGAGGCAATAC	BpID_0228
Ctps	Ctps_02	NM_016748.2	exon19	NA	NA	AGGTCGTTAAGAGGCAATAC	BpID_0228
Ctps	Ctps_03	NM_016748.2	exon19	NA	NA	AGGTCGTTAAGAGGCAATAC	BpID_0228
Ctps	Ctps_04	NM_016748.2	exon19	NA	NA	AGGTCGTTAAGAGGCAATAC	BpID_0228
Ctps	Ctps_05	NM_016748.2	exon19	NA	NA	AGGTCGTTAAGAGGCAATAC	BpID_0228
Bmp4	Bmp4_01	NM_001316360.1	exon1	NA	NA	TCTGTTCAGTATCCAGTCAC	BpID_0222
Bmp4	Bmp4_02	NM_001316360.1	exon1	NA	NA	TCTGTTCAGTATCCAGTCAC	BpID_0222
Bmp4	Bmp4_03	NM_001316360.1	exon1	NA	NA	TCTGTTCAGTATCCAGTCAC	BpID_0222
Bmp4	Bmp4_04	NM_001316360.1	exon3	NA	NA	TCTGTTCAGTATCCAGTCAC	BpID_0222
Bmp4	Bmp4_05	NM_001316360.1	exon3	NA	NA	TCTGTTCAGTATCCAGTCAC	BpID_0222
Flt1	Flt1_01	NM_010228.4	exon1	NA	NA	AATAACATAACGCCCTGTCG	BpID_0224
Flt1	Flt1_02	NM_010228.4	exon2-3	NA	NA	AATAACATAACGCCCTGTCG	BpID_0224
Flt1	Flt1_03	NM_010228.4	exon3	NA	NA	AATAACATAACGCCCTGTCG	BpID_0224
Flt1	Flt1_04	NM_010228.4	exon5	NA	NA	AATAACATAACGCCCTGTCG	BpID_0224
Flt1	Flt1_05	NM_010228.4	exon6	NA	NA	AATAACATAACGCCCTGTCG	BpID_0224
Synpr	Synpr_01	NM_028052.4	exon6	NA	NA	GAGACAGGAGTGACTACATT	BpID_0236
Synpr	Synpr_02	NM_028052.4	exon6	NA	NA	GAGACAGGAGTGACTACATT	BpID_0236
Synpr	Synpr_03	NM_028052.4	exon6	NA	NA	GAGACAGGAGTGACTACATT	BpID_0236
Synpr	Synpr_04	NM_028052.4	exon6	NA	NA	GAGACAGGAGTGACTACATT	BpID_0236
Synpr	Synpr_05	NM_028052.4	exon6	NA	NA	GAGACAGGAGTGACTACATT	BpID_0236
Penk	Penk_01	NM_001348209.1	exon3	NA	NA	CGAGATTACAATTCACGAGC	BpID_0234
Penk	Penk_02	NM_001348209.1	exon3	NA	NA	CGAGATTACAATTCACGAGC	BpID_0234
Penk	Penk_03	NM_001348209.1	exon3	NA	NA	CGAGATTACAATTCACGAGC	BpID_0234
Penk	Penk_04	NM_001348209.1	exon3	NA	NA	CGAGATTACAATTCACGAGC	BpID_0234
Penk	Penk_05	NM_001348209.1	exon3	NA	NA	CGAGATTACAATTCACGAGC	BpID_0234
Pvalb	Pvalb_01	NM_013645.4	exon2-3	NA	NA	ACGTGCCTAAAGTGTACTAC	BpID_0227
Pvalb	Pvalb_02	NM_013645.4	exon5	NA	NA	ACGTGCCTAAAGTGTACTAC	BpID_0227
Pvalb	Pvalb_03	NM_013645.4	exon5	NA	NA	ACGTGCCTAAAGTGTACTAC	BpID_0227
Pvalb	Pvalb_04	NM_013645.4	exon5	NA	NA	ACGTGCCTAAAGTGTACTAC	BpID_0227
Pvalb	Pvalb_05	NM_013645.4	exon5	NA	NA	ACGTGCCTAAAGTGTACTAC	BpID_0227
Gad1	Gad1_01	NM_008077.5	exon1	NA	NA	TCTGTTGAGAGCTGAGTCTA	BpID_0223
Gad1	Gad1_02	NM_008077.5	exon1	NA	NA	TCTGTTGAGAGCTGAGTCTA	BpID_0223
Gad1	Gad1_03	NM_008077.5	exon2	NA	NA	TCTGTTGAGAGCTGAGTCTA	BpID_0223
Gad1	Gad1_04	NM_008077.5	exon2	NA	NA	TCTGTTGAGAGCTGAGTCTA	BpID_0223
Gad1	Gad1_05	NM_008077.5	exon5	NA	NA	TCTGTTGAGAGCTGAGTCTA	BpID_0223
Calb2	Calb2_01	NM_001368294.1	exon10	NA	NA	AATAGACTAAAGCGTGTGCC	BpID_0244
Calb2	Calb2_02	NM_001368294.1	exon10	NA	NA	AATAGACTAAAGCGTGTGCC	BpID_0244
Calb2	Calb2_03	NM_001368294.1	exon10	NA	NA	AATAGACTAAAGCGTGTGCC	BpID_0244
Calb2	Calb2_04	NM_001368294.1	exon10	NA	NA	AATAGACTAAAGCGTGTGCC	BpID_0244
Calb2	Calb2_05	NM_001368294.1	exon10	NA	NA	AATAGACTAAAGCGTGTGCC	BpID_0244
Tac2	Tac2_01	NM_001199971.1	exon3	NA	NA	CGAGATGTACGCACAAGATC	BpID_0233
Tac2	Tac2_02	NM_001199971.1	exon3	NA	NA	CGAGATGTACGCACAAGATC	BpID_0233
Tac2	Tac2_03	NM_001199971.1	exon4	NA	NA	CGAGATGTACGCACAAGATC	BpID_0233
Tac2	Tac2_04	NM_001199971.1	exon5-6	NA	NA	CGAGATGTACGCACAAGATC	BpID_0233
Tac2	Tac2_05	NM_001199971.1	exon8	NA	NA	CGAGATGTACGCACAAGATC	BpID_0233
Nrn1	Nrn1_11	NM_153529.2	exon3	NA	NA	TAGTGCAGATGACGTTAGTC	BpID_0240
Nrn1	Nrn1_12	NM_153529.2	exon3	NA	NA	TAGTGCAGATGACGTTAGTC	BpID_0240
Nrn1	Nrn1_13	NM_153529.2	exon3	NA	NA	TAGTGCAGATGACGTTAGTC	BpID_0240
Nrn1	Nrn1_14	NM_153529.2	exon3	NA	NA	TAGTGCAGATGACGTTAGTC	BpID_0240
Nrn1	Nrn1_15	NM_153529.2	exon3	NA	NA	TAGTGCAGATGACGTTAGTC	BpID_0240
Syt6	Syt6_01	NM_018800.5	exon2	NA	NA	ATCTCGCTAACCTCTGAGTA	BpID_0213
Syt6	Syt6_02	NM_018800.5	exon2-3	NA	NA	ATCTCGCTAACCTCTGAGTA	BpID_0213
Syt6	Syt6_03	NM_018800.5	exon3	NA	NA	ATCTCGCTAACCTCTGAGTA	BpID_0213
Syt6	Syt6_04	NM_018800.5	exon3	NA	NA	ATCTCGCTAACCTCTGAGTA	BpID_0213
Syt6	Syt6_05	NM_018800.5	exon3	NA	NA	ATCTCGCTAACCTCTGAGTA	BpID_0213
Calm2	Calm2_01	NM_001355703.1	exon1	NA	NA	GTTACGCGAGAGGTCATTAC	BpID_0239
Calm2	Calm2_02	NM_001355703.1	exon4-5	NA	NA	GTTACGCGAGAGGTCATTAC	BpID_0239
Calm2	Calm2_03	NM_001355703.1	exon5	NA	NA	GTTACGCGAGAGGTCATTAC	BpID_0239
Calm2	Calm2_04	NM_001355703.1	exon5	NA	NA	GTTACGCGAGAGGTCATTAC	BpID_0239
Calm2	Calm2_05	NM_001355703.1	exon5	NA	NA	GTTACGCGAGAGGTCATTAC	BpID_0239
Npy	Npy_01	NM_023456.3	exon2	NA	NA	CAGTACACATAAGTAGCGCG	BpID_0232
Npy	Npy_02	NM_023456.3	exon2	NA	NA	CAGTACACATAAGTAGCGCG	BpID_0232
Npy	Npy_03	NM_023456.3	exon4	NA	NA	CAGTACACATAAGTAGCGCG	BpID_0232
Npy	Npy_04	NM_023456.3	exon4	NA	NA	CAGTACACATAAGTAGCGCG	BpID_0232
Npy	Npy_05	NM_023456.3	exon4	NA	NA	CAGTACACATAAGTAGCGCG	BpID_0232
Sst	Sst_01	NM_009215.1	exon1	NA	NA	AATACACTAAAGCTCGGTCC	BpID_0225
Sst	Sst_02	NM_009215.1	exon1	NA	NA	AATACACTAAAGCTCGGTCC	BpID_0225
Sst	Sst_03	NM_009215.1	exon1-2	NA	NA	AATACACTAAAGCTCGGTCC	BpID_0225
Sst	Sst_04	NM_009215.1	exon2	NA	NA	AATACACTAAAGCTCGGTCC	BpID_0225
Sst	Sst_05	NM_009215.1	exon2	NA	NA	AATACACTAAAGCTCGGTCC	BpID_0225
Gfap	Gfap_01	NM_010277.3	exon1	NA	NA	CAGTAACGGTTCTACAAGGA	BpID_0215
Gfap	Gfap_02	NM_010277.3	exon1	NA	NA	CAGTAACGGTTCTACAAGGA	BpID_0215
Gfap	Gfap_03	NM_010277.3	exon1	NA	NA	CAGTAACGGTTCTACAAGGA	BpID_0215
Gfap	Gfap_04	NM_010277.3	exon4	NA	NA	CAGTAACGGTTCTACAAGGA	BpID_0215
Gfap	Gfap_05	NM_010277.3	exon5-6	NA	NA	CAGTAACGGTTCTACAAGGA	BpID_0215
Cemip2	Cemip2_01	NM_031997.4	exon1	NA	NA	ACGTGAACAATTCCACACTG	BpID_0226
Cemip2	Cemip2_02	NM_031997.4	exon14	NA	NA	ACGTGAACAATTCCACACTG	BpID_0226
Cemip2	Cemip2_03	NM_031997.4	exon25	NA	NA	ACGTGAACAATTCCACACTG	BpID_0226
Cemip2	Cemip2_04	NM_031997.4	exon25	NA	NA	ACGTGAACAATTCCACACTG	BpID_0226
Cemip2	Cemip2_05	NM_031997.4	exon25	NA	NA	ACGTGAACAATTCCACACTG	BpID_0226
Cd24a	Cd24a_160_RNA	NM_009846.2	exon2	NA	NA	CGTATTATATGCAAGGTCGC	BpID_0201
Cd24a	Cd24a_402_RNA	NM_009846.2	exon2	NA	NA	CGTATTATATGCAAGGTCGC	BpID_0201
Cd24a	Cd24a_459_RNA	NM_009846.2	exon2	NA	NA	CGTATTATATGCAAGGTCGC	BpID_0201
Cd24a	Cd24a_1074_RNA	NM_009846.2	exon2	NA	NA	CGTATTATATGCAAGGTCGC	BpID_0201
Slc17a7	Slc17a7_307_RNA	NM_182993.2	exon2	NA	NA	GACTTACACTTACGTCCGAA	BpID_0203
Slc17a7	Slc17a7_370_RNA	NM_182993.2	exon2	NA	NA	GACTTACACTTACGTCCGAA	BpID_0203
Slc17a7	Slc17a7_1949_RNA	NM_182993.2	exon12	NA	NA	GACTTACACTTACGTCCGAA	BpID_0203
Slc17a7	Slc17a7_2061_RNA	NM_182993.2	exon12	NA	NA	GACTTACACTTACGTCCGAA	BpID_0203
Lamp5	Lamp5_248_RNA	NM_001356548.1	exon2	NA	NA	GACTGTAGAGAGACGATCCA	BpID_0202
Lamp5	Lamp5_588_RNA	NM_001356548.1	exon4-5	NA	NA	GACTGTAGAGAGACGATCCA	BpID_0202
Lamp5	Lamp5_672_RNA	NM_001356548.1	exon5	NA	NA	GACTGTAGAGAGACGATCCA	BpID_0202
Lamp5	Lamp5_867_RNA	NM_001356548.1	exon6	NA	NA	GACTGTAGAGAGACGATCCA	BpID_0202
Mbp	Mbp_161_RNA	NM_010777.3	exon4	NA	NA	GTAGCGACATTGAGTTAGCA	BpID_0204
Mbp	Mbp_223_RNA	NM_010777.3	exon4	NA	NA	GTAGCGACATTGAGTTAGCA	BpID_0204
Mbp	Mbp_41_RNA	NM_010777.3	exon4	NA	NA	GTAGCGACATTGAGTTAGCA	BpID_0204
Actb	Actb_01	NM_007393.5		AGCTCCTTCGTTGCCGGTCCACACCCGCCA	GGTCCACACCCGCCAAGATACGGAAATGGACGTTCCGGGTAGCACAATTAGTACAAGCTCCTTCGTTGCC	AGATACGGAAATGGACGTTC	BpID_0035
Actb	Actb_02	NM_007393.5		CACCAGGGTGTGATGGTGGGAATGGGTCAG	GTGGGAATGGGTCAGAGATACGGAAATGGACGTTCCGGGTAGCACAATTAGTACACACCAGGGTGTGATG	AGATACGGAAATGGACGTTC	BpID_0035
Actb	Actb_03	NM_007393.5		GCAGTTGGTTGGAGCAAACATCCCCCAAAG	AAACATCCCCCAAAGCTAGACAGACTGCGACATACCGGGTAGCACAATTAGTACAGCAGTTGGTTGGAGC	CTAGACAGACTGCGACATAC	BpID_0018
Actb	Actb_04	NM_007393.5		TTTCTGAATGGCCCAGGTCTGAGGCCTCCC	GGTCTGAGGCCTCCCCTAGACAGACTGCGACATACCGGGTAGCACAATTAGTACATTTCTGAATGGCCCA	CTAGACAGACTGCGACATAC	BpID_0018
Pgk1	Pgk1_01	NM_008828.3		TCACGGTGTTGCCAAAATGTCGCTTTCCAA	AATGTCGCTTTCCAAGGTTGCTACGATGACTCAGTCGGGTAGCACAATTAGTACATCACGGTGTTGCCAA	GGTTGCTACGATGACTCAGT	BpID_0013
Pgk1	Pgk1_02	NM_008828.3		AGTCCGTTGTCCTTATGAGCCACCTGGGCC	TGAGCCACCTGGGCCGGTTGCTACGATGACTCAGTCGGGTAGCACAATTAGTACAAGTCCGTTGTCCTTA	GGTTGCTACGATGACTCAGT	BpID_0013
Pgk1	Pgk1_03	NM_008828.3		CACTGGGGGCGGTGCCAGTCTAGAGCTCCT	CAGTCTAGAGCTCCTATATAACGATACCACCCGTGCGGGTAGCACAATTAGTACACACTGGGGGCGGTGC	ATATAACGATACCACCCGTG	BpID_0103
Pgk1	Pgk1_04	NM_008828.3		CTCAGCTCGTCTTTACTGCATCAGGATTTG	CTGCATCAGGATTTGATATAACGATACCACCCGTGCGGGTAGCACAATTAGTACACTCAGCTCGTCTTTA	ATATAACGATACCACCCGTG	BpID_0103
Gapdh	Gapdh_01	NM_001289726.1		GTGAACGGATTTGGCCGTATTGGGCGCCTG	CGTATTGGGCGCCTGTCGCGTCTACCTGACTTTAGCGGGTAGCACAATTAGTACAGTGAACGGATTTGGC	TCGCGTCTACCTGACTTTAG	BpID_0051
Gapdh	Gapdh_02	NM_001289726.1		AGGAGCGAGACCCCACTAACATCAAATGGG	CTAACATCAAATGGGTCGCGTCTACCTGACTTTAGCGGGTAGCACAATTAGTACAAGGAGCGAGACCCCA	TCGCGTCTACCTGACTTTAG	BpID_0051
Gapdh	Gapdh_03	NM_001289726.1		ATCTGACGTGCCGCCTGGAGAAACCTGCCA	TGGAGAAACCTGCCACACGTACTAAGACCACTAGGCGGGTAGCACAATTAGTACAATCTGACGTGCCGCC	CACGTACTAAGACCACTAGG	BpID_0086
Gapdh	Gapdh_04	NM_001289726.1		CTGAGCAAGAGAGGCCCTATCCCAACTCGG	CCTATCCCAACTCGGCACGTACTAAGACCACTAGGCGGGTAGCACAATTAGTACACTGAGCAAGAGAGGC	CACGTACTAAGACCACTAGG	BpID_0086
Polr2a	Polr2a_01	NM_001291068.1		TTTGTAGCGAGGTTTGCGCCTGCGCAGCGC	GCGCCTGCGCAGCGCGGTGCTCTACGAGTCTGATACGGGTAGCACAATTAGTACATTTGTAGCGAGGTTT	GGTGCTCTACGAGTCTGATA	BpID_0093
Polr2a	Polr2a_02	NM_001291068.1		AGTCCGGATGAATTGAAGCGGATGTCTGTG	AAGCGGATGTCTGTGGGTGCTCTACGAGTCTGATACGGGTAGCACAATTAGTACAAGTCCGGATGAATTG	GGTGCTCTACGAGTCTGATA	BpID_0093
Polr2a	Polr2a_03	NM_001291068.1		TATCGGCATTTGGCGCTCCTGTGTGACACT	CTCCTGTGTGACACTAACCGTCTAAACCATACGTGCGGGTAGCACAATTAGTACATATCGGCATTTGGCG	AACCGTCTAAACCATACGTG	BpID_0056
Polr2a	Polr2a_04	NM_001291068.1		GCTCCCCTGGGGGCTATACACCCCAGAGCC	ATACACCCCAGAGCCAACCGTCTAAACCATACGTGCGGGTAGCACAATTAGTACAGCTCCCCTGGGGGCT	AACCGTCTAAACCATACGTG	BpID_0056

### Sheet: BridgeProbes
BridgeProbe_ID	BridgeProbe_Sequence_1	BridgeProbe_Sequence_2
BpID_0013	GTTGCTACGATGACTCACAACAGTTGGAAAGCCGAGTAC
BpID_0018	TAGACAGACTGCGACATTGGACAGGCAGTCACAGATATG
BpID_0035	GATACGGAAATGGACGTAGGACAGGCAGTCACAGATATG
BpID_0051	CGCGTCTACCTGACTTTTCCTGTACCCGGTCACATAGAA
BpID_0056	ACCGTCTAAACCATACGACTGTGAGGGATCGTTATCTCC
BpID_0086	ACGTACTAAGACCACTACCCTGTACCCGGTCACATAGAA
BpID_0093	GTGCTCTACGAGTCTGAATTGTGAGGGATCGTTATCTCC
BpID_0103	TATAACGATACCACCCGACACAGTTGGAAAGCCGAGTAC
BpID_0201	GTATTATATGCAAGGTCCGCTGTACCCGGTCACATAGAA	GTATTATATGCAAGGTCCGTGTGAGGGATCGTTATCTCC
BpID_0202	ACTGTAGAGAGACGATCGTTGTGAGGGATCGTTATCTCC	ACTGTAGAGAGACGATCGTCTGTACCCGGTCACATAGAA
BpID_0203	ACTTACACTTACGTCCGTTACAGTTGGAAAGCCGAGTAC	ACTTACACTTACGTCCGTTGACAGGCAGTCACAGATATG
BpID_0204	TAGCGACATTGAGTTAGGTGACAGGCAGTCACAGATATG	TAGCGACATTGAGTTAGGTACAGTTGGAAAGCCGAGTAC
BpID_0205	AGTCGTGAGATAGCGATAGCTGTACCCGGTCACATAGAA
BpID_0206	CTGTCGTACTGCTATCACCTGTGAGGGATCGTTATCTCC
BpID_0207	AGTTCGCAAACGTGTAGTGACAGTTGGAAAGCCGAGTAC
BpID_0208	CGTCTGAACACTCATTAGCGACAGGCAGTCACAGATATG
BpID_0209	GGTCATAACAGTTGAGAGCCTGTACCCGGTCACATAGAA
BpID_0210	GGTCATGCAAGTAACGAAGTGTGAGGGATCGTTATCTCC
BpID_0211	TCTCCATAACCGTGATCCTACAGTTGGAAAGCCGAGTAC
BpID_0212	TCTCGACACAAGCTAATGCGACAGGCAGTCACAGATATG
BpID_0213	TCTCGCTAACCTCTGAGATCTGTACCCGGTCACATAGAA
BpID_0214	AGGTGCTAAGACTCTGTTTTGTGAGGGATCGTTATCTCC
BpID_0215	AGTAACGGTTCTACAAGCTACAGTTGGAAAGCCGAGTAC
BpID_0216	GTCAAGTATCTCACACGTCTGTGAGGGATCGTTATCTCC
BpID_0217	ACTTATACGTCATGCGAGGACAGTTGGAAAGCCGAGTAC
BpID_0218	CGTTTAATGTGAGCTACCTCTGTACCCGGTCACATAGAA
BpID_0219	TGTTTATACGTTGAGCAGCGACAGGCAGTCACAGATATG
BpID_0220	TGTTTGACTAGCGTCTAGGACAGTTGGAAAGCCGAGTAC
BpID_0221	TTAATTCATCTAGCGCGTGACAGTTGGAAAGCCGAGTAC
BpID_0222	CTGTTCAGTATCCAGTCTGTGTGAGGGATCGTTATCTCC
BpID_0223	CTGTTGAGAGCTGAGTCATACAGTTGGAAAGCCGAGTAC
BpID_0224	ATAACATAACGCCCTGTGCTGTGAGGGATCGTTATCTCC
BpID_0225	ATACACTAAAGCTCGGTGGTGTGAGGGATCGTTATCTCC
BpID_0226	CGTGAACAATTCCACACACGACAGGCAGTCACAGATATG
BpID_0227	CGTGCCTAAAGTGTACTTGTGTGAGGGATCGTTATCTCC
BpID_0228	GGTCGTTAAGAGGCAATTGCTGTACCCGGTCACATAGAA
BpID_0229	GGTCTTGACAATAAGGAGCGACAGGCAGTCACAGATATG
BpID_0230	TCTCTACAACCGCTATGTCCTGTACCCGGTCACATAGAA
BpID_0231	TCTGACTAACGATGATGGGCTGTACCCGGTCACATAGAA
BpID_0232	AGTACACATAAGTAGCGGCACAGTTGGAAAGCCGAGTAC
BpID_0233	GAGATGTACGCACAAGAAGACAGTTGGAAAGCCGAGTAC
BpID_0234	GAGATTACAATTCACGACGCTGTACCCGGTCACATAGAA
BpID_0235	GAGCAATACATACATCTCGGACAGGCAGTCACAGATATG
BpID_0236	AGACAGGAGTGACTACAAAGACAGGCAGTCACAGATATG
BpID_0237	CGTTTCTAATGTCCACTTGACAGTTGGAAAGCCGAGTAC	CGTTTCTAATGTCCACTTTGTCCGACTGTTTATCCACAGA
BpID_0238	CTACCACCTACGTGTATTACTGTACCCGGTCACATAGAA
BpID_0239	TTACGCGAGAGGTCATTTGGACAGGCAGTCACAGATATG
BpID_0240	AGTGCAGATGACGTTAGAGGACAGGCAGTCACAGATATG
BpID_0241	AGTTATACTGTACGTGGGGGACAGGCAGTCACAGATATG	AGTTATACTGTACGTGGGGGTCCGACTGTTTATCCACAGA
BpID_0242	CTTAGGTACTTGCAGTGTGACAGTTGGAAAGCCGAGTAC	CTTAGGTACTTGCAGTGTTGTCCGACTGTTTATCCACAGA
BpID_0243	CTTATGAGATGTAGCTCCGGACAGGCAGTCACAGATATG	CTTATGAGATGTAGCTCCCGTCCGACTGTTTATCCACAGA
BpID_0244	ATAGACTAAAGCGTGTGGGTGTGAGGGATCGTTATCTCC
BpID_0246	GGTTCATACAACGTCAGTGCTGTACCCGGTCACATAGAA	GGTTCATACAACGTCAGTGGTCCGACTGTTTATCCACAGA
BpID_0249	AGTCAACGTAGTCTAACCGCTGTACCCGGTCACATAGAA	AGTCAACGTAGTCTAACCCGTCCGACTGTTTATCCACAGA
BpID_0252	GTCAGAGACACTGGAATTCTGTGAGGGATCGTTATCTCC	GTCAGAGACACTGGAATTTGTCCGACTGTTTATCCACAGA
BpID_0253	AGACATTAGAGATACGCGATGTGAGGGATCGTTATCTCC	AGACATTAGAGATACGCGGGTCCGACTGTTTATCCACAGA
BpID_0254	CTACTTACGACTCCGAGTATGTGAGGGATCGTTATCTCC	CTACTTACGACTCCGAGTTGTCCGACTGTTTATCCACAGA
BpID_0257	CTTCGATATGATAGCGTGCCTGTACCCGGTCACATAGAA	CTTCGATATGATAGCGTGGGTCCGACTGTTTATCCACAGA

### Sheet: DO Sequences
ProbeID	Sequence	5' modification	3' modification
DO_Seq1_AF750	TTCTATGTGACCGGGTACAG	AF750	none
DO_Seq2_AF488	GGAGATAACGATCCCTCACA	AF488	none
DO_Seq3_Cy3	GTACTCGGCTTTCCAACTGT	Cy3	none
DO_Seq4_Cy5	CATATCTGTGACTGCCTGTC	Cy5	none
DO_Seq5_Atto425	TCTGTGGATAAACAGTCGGA	Atto425	none

### Sheet: Gene_Rounds
Round	Target	BridgeProbe_ID	DetectionOligo	Fluorophore
1	Cd24a	BpID_0201	1	AlexaFluor-750
1	Lamp5	BpID_0202	2	AlexaFluor-488
1	Mbp	BpID_0204	4	Cy5
1	Gad2	BpID_0246	5	Atto 425
2	Slc32a1	BpID_0205	1	AlexaFluor-750
2	Crhbp	BpID_0206	2	AlexaFluor-488
2	Cnr1	BpID_0208	4	Cy5
2	Vip	BpID_0252	5	Atto 425
2	Slc17a7	BpID_0203	3	Cy3
3	Cpne5	BpID_0209	1	AlexaFluor-750
3	Crh	BpID_0210	2	AlexaFluor-488
3	Tbr1	BpID_0212	4	Cy5
4	Syt6	BpID_0213	1	AlexaFluor-750
4	Aldoc	BpID_0214	2	AlexaFluor-488
4	Serpinf1	BpID_0219	4	Cy5
4	Mfge8	BpID_0241	5	Atto 425
4	Gfap	BpID_0215	4	Cy5
5	Sox10	BpID_0218	1	AlexaFluor-750
5	Tmem6	BpID_0226	4	Cy5
5	Itpr2	BpID_0249	5	Atto 425
6	Ctps	BpID_0228	1	AlexaFluor-750
6	Hexb	BpID_0229	4	Cy5
6	Mrc1	BpID_0253	5	Atto 425
7	Vtn	BpID_0230	1	AlexaFluor-750
7	Flt1	BpID_0224	2	AlexaFluor-488
7	Acta2	BpID_0235	4	Cy5
7	Ttr	BpID_0242	5	Atto 425
8	Foxj1	BpID_0231	1	AlexaFluor-750
8	Sst	BpID_0225	2	AlexaFluor-488
8	Synpr	BpID_0236	4	Cy5
8	Pcp4	BpID_0243	5	Atto 425
9	Penk	BpID_0234	1	AlexaFluor-750
9	Pvalb	BpID_0227	2	AlexaFluor-488
9	Calm2	BpID_0239	4	Cy5
9	Rgs4	BpID_0257	5	Atto 425
10	Slc6a1	BpID_0238	1	AlexaFluor-750
10	Calb2	BpID_0244	2	AlexaFluor-488
10	Nrn1	BpID_0240	4	Cy5
10	Enc1	BpID_0254	5	Atto 425
11	Anln	BpID_0220	1	AlexaFluor-750
11	Apln	BpID_0221	2	AlexaFluor-488
11	Gad1	BpID_0223	4	Cy5
12	Rorb	BpID_0237	1	AlexaFluor-750
12	Plp1	BpID_0216	2	AlexaFluor-488
12	Bmp4	BpID_0222	4	Cy5
12	Tac2	BpID_0233	5	Atto 425
13	Kcnip2	BpID_0211	4	Cy5
13	Pdgfra	BpID_0217	2	AlexaFluor-488
13	Npy	BpID_0232	1	AlexaFluor-750
14	Pthlh	BpID_0207	1	AlexaFluor-750
